# Genetic Toolbox for *Photorhabdus* and *Xenorhabdus*: pSEVA based heterologous expression systems and CRISPR/Cpf1 based genome editing for rapid natural product profiling

**DOI:** 10.1101/2024.01.07.574529

**Authors:** Alexander Rill, Lei Zhao, Helge B. Bode

## Abstract

**Background:** Bacteria of the genus *Photorhabdus* and *Xenorhabdus* are motile, Gram-negative bacteria that live in symbiosis with entomopathogenic nematodes. Due to their complex life cycle, they produce a large number of specialized metabolites (natural products) encoded in biosynthetic gene clusters (BGC). Genetic tools for this genus have been rare and applicable to only a few strains. In the past, several tools have been developed for the activation of BGCs and the deletion of individual genes. However, these often have limited efficiency or are time consuming. Among the limitations, it is essential to have versatile expression systems and genome editing tools that could facilitate the practical work.

**Results:** In the present study, we developed several expression vectors and a CRISPR-Cpf1 genome editing vector for genetic manipulations in *Photorhabdus* and *Xenorhabdus* using SEVA plasmids. The SEVA collection is based on modular vectors that allow exchangeability of different elements (e.g. origin of replication and antibiotic selection markers with the ability to insert desired sequences for different end applications. Initially, we tested different SEVA vectors containing the broad host range origins and three different resistance genes for kanamycin, gentamycin and chloramphenicol, respectively. We demonstrated that these vectors are replicative not only in well-known representatives, e.g. *Photorhabdus laumondii* TTO1, but also in other rarely described strains like *Xenorhabdus* sp. TS4. For our CRISPR/Cpf1-based system, we used the pSEVA231 backbone to delete not only small genes but also large parts of BGCs. Furthermore, we were able to activate and refactor BGCs to obtain high production titers of high value compounds such as safracin B, a semisynthetic precursor for the anti-cancer drug ET-743.

**Conclusions:** The results of this study provide new inducible expression vectors and a CRISPR/CPf1 encoding vector all based on the SEVA (Standard European Vector Architecture) collection, which can improve genetic manipulation and genome editing processes in *Photorhabdus* and *Xenorhabdus*.
