## Additional file_2 for "Genetic Toolbox for *Photorhabdus* and *Xenorhabdus*: pSEVA based heterologous expression systems and CRISPR/Cpf1 based genome editing for rapid natural product profiling"

### Sheet: Sequences
Sequence Table 1: Primers
Name	Target gene/template	Direction	Sequence (5’ to 3’)
AR533	pAR20	fw	TGAATCCCATAGGGCAGG	1
AR534	pAR20	rev	GATCTATCAACAGGAGTCCAAG	1
AR426	p46Cpf1-OP2	fw	ggctacggtctcACGAAAACTCACGTTAAGG
AR427	p46Cpf1-OP2	rev	ggctacggtctcaaggtaTCACCGTTACATATCAAAGG
AR428	p15A vector	fw	ggctacggtctcgacctGGAAGATGCCAGGAAGATAC
AR429	p15A vector	rev	ggctacggtctctttcgCACTAGTAACAACTTATATCGTATG
AR430	pTargetF	fw	GAATTCTCTAGAGTCGAC
AR431	pTargetF	rev	GGATCCAGCATATGCGGTG
AR432	sacB (pEB17_KM)	fw	cacaccgcatatgctggatccCAATCGCGCGGGTTTG
AR433	sacB (pEB17_KM)	rev	ctgcaggtcgactctagagaattcTTTCGCTCCTGCCCTATG
AR434	pSEVA631	fw	gcttagatctattaccctgttatccctacTTGACATAAGCCTGTTCGGT
AR435	pSEVA631	rev	cttcggaataggaacttcatgagctCGGCCGGGAAGCCGAT
AR436	pAR15	fw	GCTCATGAAGTTCCTATTCCGAAG
AR437	pAR15	rev	CGTGATGGCTTCCATGTC
AR_seq_07	Pex_gxpS_TTO1	fw	CTATTGGAATGCGGATAGG
AR_seq_08	Pex_gxpS_TTO1	rev	CGGAATAAAGTAAGTCAGG
AR_seq_11	Pex_indC	fw	ACGCAAAATGTAGAAGAAAG
AR_seq_12	Pex_indC	rev	CAGGCGCTAGAATTTCC
AR_seq_13	dgxpS_TTO1	fw	CTATTGGAATGCGGATAGG
AR_seq_14	dgxpS_TTO1	rev	GACGGGTATAAGCATGATTATC
AR_seq_17	dstlA	fw	TTTGCTGCTTCTTTTCGCCC
AR_seq_18	dstlA	rev	GAATATGGCCAGCTTGCAGC
AR_seq_21	Pex_glb	fw	TTTCACCCGGCAAGAAAGGT
AR_seq_22	Pex_glb	rev	AGGGACTTCTTCAAGCTGGC
AR_seq_29	drxp	fw	AGAAGATCCTGCCAGCCCTA
AR_seq_30	drxp	rev	TCGGGTCGTGAGTTCTTTCG
AR_seq_31	dxcnA	fw	ACTGGAACGAGCGCTGTAAA
AR_seq_32	dxcnA	rev	GGCAATTGTGTTCCGTGACC
AR_seq_33	Pex_rxpA	fw	TGGTGCTTTGGTGGGTTCTT
AR_seq_34	Pex_rxpA	rev	GCAGTCTGAAATCCCCGACA
AR_seq_35	Pex_xcnA	fw	CCATCAGATTCCTGCCCGTT
AR_seq_36	Pex_xcnA	rev	GGCAATTGTGTTCCGTGACC
AR_seq_76	Pex_stlA	fw	TGCCAGCCCTAACAAACGAT
AR_seq_77	Pex_stlA	rev	TTGTGGTGCACAGCGAATTG
AR577	PvanCC promoter	fw	AAACGTGCATGGGTTTCTGC
AR1081	pSEVA_linearize	rev	TCCTGTGTGAAATTGTTATCCGCT
AR900	pSEVA_linearize	fw	GTCGTGACTGGGAAAACCCT
AR970	pSEVA_PromoterX_linearize	rev	CTAGTATTTCCCCTCTTTCTCTAGT
AR_seq_150	Pex_xscA/I	fw	ACTCTGCCAAGCGAACGATT
AR_seq_151	Pex_xscA/I	rev	AGCGCTATCTTGGGTTTGCT
AR_seq_201	Pex_xscKdxscH	fw	CAACGTGCCATCGAAATATGC
AR_seq_202	Pex_xscKdxscH	rev	TTAGCGGCAGGAGAAGTTCG
AR1021	xscD-G	fw	TGTTTAATACTAGAGAAAGAGGGGAAATACTAGATGAGTCAGTCATCTTTCCCGA
AR1022	xscD-G	rev	TCGCCAGGGTTTTCCCAGTCACGACTCACTTGGGTGTGGCATATA
AR_LZ1	xscA-G/H	fw	TTTTTGGGCTAACAGGAGGAATTCCATGATAAGTAAAAAACGGGCCACT
AR_LZ2	xscA-H	rev	GATTAATTGTCAACAGCTCCTGCAGTTAGCTCATTTTTACGTCCA
AR_LZ3	xscA-G	rev	GATTAATTGTCAACAGCTCCTGCAGTCACTTGGGTGTGGCATATATAATGCC
AR_LZ4	xscIJ	fw	TTTTTGGGCTAACAGGAGGAATTCCATGTTAAATTCTGAGAAAACAAAGAGGG
AR_LZ5	xscIJ	rev	ACACATTATACGAGCCGATGATTAATTGCTAACGATTTACCCAACTATCTAAACGT
AR_LZ6	xscK	fw	TTGGGCTAACAGGAGGAATTCCATGACTCGTATCATTTTGAGCCTG
AR_LZ7	xscK	rev	CATTATACGAGCCGATGATTAATTGTCACTATCGGTTTTTCGTGAATGA
Sequence Table 2: Gene specific target sequences used for CRISPR/Cas12 mediated genome editing (the PAM sequence is present in the genome closed to TS)
Gene	Type of editing	PAM sequence	Target sequences A and B
stlA	deletion	TTTG	GAAGATATCTATGACATTGCGATAAAACAAA
		TTTA	GCAGTTTCAGGCGCAATTTCACTAATATTGC
stlA	promoter exchange	TTTA	TATGAATTCCATAACCCGGAAGTATGGATGA
		TTTG	TATCCTTAGGGAGTTCGTTTCTTCAAAATAT
gxpS	deletion	TTTG	TTGTCAGAGGCTGAACGTACACTGCTATTGG
		TTTG	TTACCGATGTTGCGCTACAGTCCGTCACAAT
gxpS	promoter exchange	TTTA	ATTGATGCCTGATGTGTGCCCGTTTTTATTT
		TTTG	AAAACTGTCATTCTCAACAGTCATCACAAAT
xcnA	deletion	TTTG	AGACTGATGATGTGGCAATGAGTGACTTGGC
		TTTC	GCTATCTGGGACGAATTGATGATCAGATAAA
xcnA	promoter exchange	TTTC	ATTAATATAAATTCGATGTTATCGGAACAGT
		TTTG	GTGAAGAGCAGACACTACCTATGCTTGATGC
rxpA-C	deletion	TTTA	ACGCCTCATTGATAATTTGCACGGCCTTTTT
		TTTA	ACTATATGGATGCTCAGAATCTCTATGATTA
rxpA	promoter exchange	TTTC	ATAAAATAAAAGGGTAATAAAATATGTATGA
		TTTA	CCTTTAGATTATTTTTGTGTTGTTTTTCCCC
rxpA-C	Fluorescent reporter replacement	TTTC	AGGTATGCCCAACGCCCGTATCAAAGAGGAT
		TTTC	CAATATCGTATCATGCTGGGTATTCTCCAGC
indC	promoter exchange	TTTA	ACTACGGAGATATTCATTTTATTATTATATA
		TTTC	GAGGCAGATTAATACCCTTACCAATTACATT
glbA	promoter exchange	TTTA	ATACGATGTCATCGTAATTCACCCTAATAAA
		ATTA	AATTAATTACGATATCTTGGGAAAAAACAGT
xscA/I	Bidirectional promoter exchange	TTTC	TCTCCCGATGTCAAATTCTATCGATCACAAA
		TTTC	TGTGAAAAAATAACCAGAATAAATTCATATT
xscK	Deletion/promoter exchange	TTTC	AGCACCCATAATGGCCGCGCCAATTCCACGG
		TTTG	CTAATGCAGGTGAATTGCAACAATTGTTCAT
Sequence Table 3: list of synthetic dsDNA fragments used for CRISPR/Cas12 mediated genome editing
Name	Type of Editing /Description	Organism/note	Sequence (5‘ à 3‘)
crRNA framework		PJ23119, crRNA leader, direct repeat, spacer-dummy (BsaI sites), direct repeat, terminator	TTGACAGCTAGCTCAGTCCTAGGTATAATACTAGTTCGAGATTTTCAGGAGCTAAGGAAGCTAAAGTCTAAGAACTTTAAATAATTTCTACTGTTGTAGATAGAGACCGTAGCCTTAGGCCAATTACCAACTTGGTGGCTACGGTCTCTGTCTAAGAACTTTAAATAATTTCTACTGTTGTAGATGAGAAGTCATTTAATAAGGCCACTGGCTCACCTTCGGGTGGGCCTTTCTGCGCAATTG
HA-L dummy	Fluorescent reporter	Adapter with BsaI site, [selected target sequence (23-31 bp)], direct repeat, TERMINATOR, placeholder (lowercase), [homologues region (up to 500 bp)], GS-linker sequence I, Adapter with BsaI site	GCCTACGGTCTCAAGAT [23-31 bp target sequence] gtctaagaactttaaataatttctactgttgtagatGAGAAGTCATTTAATAAGGCCACTGGCTCACCTTCGGGTGGGCCTTTCTGCGCAATTGttaggccaattaccaacttggt [homologues region sequence] GGATCCGCTGGCATCTCTGAGACCGTAGCC
HA-L dummy	Deletions	Adapter with BsaI site, [selected target sequence (23-31 bp)], direct repeat, TERMINATOR, placeholder (lowercase), [homologues region (up to 500 bp)], Adapter with BsaI site	AACCGGCGTATTAAGTTGGGCTACGGTCTCGAGAT[23-31 bp target sequence] gtctaagaactttaaataatttctactgttgtagatGAGAAGTCATTTAATAAGGCCACTGGCTCACCTTCGGGTGGGCCTTTCTGCGCAATTGttaggccaattaccaacttggt[homologues region sequence]GGTATCTGCGCTCCACTAGAGACCGTAGCC
HA-L dummy	Promoter exchange	Adapter with BsaI site, [selected target sequence (23-31 bp)], direct repeat, TERMINATOR, placeholder (lowercase), [homologues region (up to 500 bp)], Adapter with BsaI site	GGCTACGGTCTCTAGAT[23-31 bp target sequence] gtctaagaactttaaataatttctactgttgtagatGAGAAGTCATTTAATAAGGCCACTGGCTCACCTTCGGGTGGGCCTTTCTGCGCAATTGttaggccaattaccaacttggt[homologues region sequence]CACTAGAGACCGTAGCC
HA-L dummy	Promoter exchange with Bidirectional Promoter (proD)	Adapter with BsaI site, [selected target sequence (23-31 bp)], direct repeat, TERMINATOR, placeholder (lowercase), [homologues region (up to 500 bp)], proD-UTR(reversed), Adapter with BsaI site	GGCTACGGTCTCAAGAT[23-31 bp target sequence] gtctaagaactttaaataatttctactgttgtagatGAGAAGTCATTTAATAAGGCCACTGGCTCACCTTCGGGTGGGCCTTTCTGCGCAATTGttaggccaattaccaacttggt[homologues region sequence] ATGATAACCTCCTCAAAGTTAAACAAAATTATTTGTAGAGGGAAACCGTTGTCGTCTCCCTGAATATATTATACGAGCCTTATGCATGCCCGTAAAGTTATCCAGCAACCACTCATAGACCTAGGGCAGCAGATAGGGACGACGTGGTGTTAGCTGTG CACTAGAGACCGTAGCC
dsDNA Fragment	dsDNA Fragment for Fluorescent reporter editing	BsaI site, GS-linker sequence II, BsaI site	GGCTACGGTCTCATCTCCGCTGCTGGTTCTGGCGAATTC [fluorescent reporter gene coding sequence] GCTTAAGAGACCGTAGCC
HA-R Dummy	Fluorescent reporter	Adapter with BsaI site, [homologues region (up to 500 bp)], placeholder (lowercase), PJ23119, crRNA-leader, direct repeat, [selected target sequence (23-31 bp)], Adapter with BsaI site	GCCTACGGTCTCTCTTA [homologues region sequence] ttaggccaattaccaacttggtTTGACAGCTAGCTCAGTCCTAGGTATAATACTAGT TCGAGATTTTCAGGAGCTAAGGAAGCTAAAgtctaagaactttaaataatttctactgttgtagat[selected target sequence (23-31 bp)]GTCTCGAGACCGTAGCC
HA-R Dummy	deletion	Adapter with BsaI site, [homologues region (up to 500 bp)], placeholder (lowercase), PJ23119, crRNA-leader, direct repeat, [selected target sequence (23-31 bp)], Adapter with BsaI site	CACCACAGGTCTCGCACTGGTATCTGCGCTCCACTAAAGCC[homologues region sequence] ttaggccaattaccaacttggtTTGACAGCTAGCTCAGTCCTAGGTATAATACTAGT TCGAGATTTTCAGGAGCTAAGGAAGCTAAAgtctaagaactttaaataatttctactgttgtagat[selected target sequence (23-31 bp)] GTCTCGAGACCGTAGCCCTTCCAAGAATCCGTCTAGT
HA-R Dummy	promotor exchange	Adapter with BsaI site, [Start-codon (ATG) with homologues region (up to 500 bp)], placeholder (lowercase), PJ23119, crRNA-leader, direct repeat, [selected target sequence (23-31 bp)], Adapter with BsaI site	GACTACGGTCTCCTCC[Start-codon (ATG) with homologues region sequence] ttaggccaattaccaacttggtTTGACAGCTAGCTCAGTCCTAGGTATAATACTAGT TCGAGATTTTCAGGAGCTAAGGAAGCTAAAgtctaagaactttaaataatttctactgttgtagat[selected target sequence (23-31 bp)] GTCTCGAGACCGTAGCC
HA-R Dummy	promotor exchange with translational enhancer	Adapter with BsaI site, T7 g10 translational enhancer and RBS, [Start-codon (ATG) with homologues region (up to 500 bp)], placeholder (lowercase), PJ23119, crRNA-leader, direct repeat, [selected target sequence (23-31 bp)], Adapter with BsaI site	GACTACGGTCTCCTCCACTTTAAAAAAAAAAAAGAAGGAGAATAATCT [Start-codon (ATG) with homologues region sequence] ttaggccaattaccaacttggtTTGACAGCTAGCTCAGTCCTAGGTATAATACTAGT TCGAGATTTTCAGGAGCTAAGGAAGCTAAAgtctaagaactttaaataatttctactgttgtagat[selected target sequence (23-31 bp)] GTCTGGAGACCGTAGCC
FnCas12a	Codon Optimized		ATGTCTATCTACCAGGAATTCGTTAACAAATACTCTCTGTCTAAAACCCTGCGTTTCGAACTGATCCCGCAGGGTAAAACCCTGGAAAACATCAAAGCTCGTGGTCTGATCCTGGACGACGAAAAACGTGCTAAAGACTACAAAAAAGCTAAACAGATCATCGACAAATACCACCAGTTCTTCATCGAAGAAATCCTCTCGTCTGTCTGCATCAGCGAAGACCTGCTGCAGAACTACTCGGACGTGTACTTCAAACTAAAAAAATCTGACGACGACAACCTGCAGAAAGACTTCAAATCTGCTAAAGACACCATCAAAAAACAGATCTCTGAATACATCAAAGACTCTGAAAAATTCAAAAACCTGTTCAACCAGAACCTGATCGACGCTAAAAAAGGT…
mNeonGreen	Fluorescen Reporter Sequence	From Addgene plasmid #98877	ATGGTGAGCAAGGGCGAGGAGGATAACATGGCCTCTCTCCCAGCGACACATGAGTTACACATCTTTGGCTCCATCAACGGTGTGGACTTTGACATGGTGGGTCAGGGCACCGGCAATCCAAATGATGGTTATGAGGAGTTAAACCTGAAGTCCACCAAGGGTGACCTCCAGTTCTCCCCCTGGATTCTGGTCCCTCATATCGGGTATGGCTTCCATCAGTACCTGCCCTACCCTGACGGGATGTCGCCTTTCCAGGCCGCCATGGTAGATGGCTCCGGCTACCAAGTCCATCGCACAATGCAGTTTGAAGATGGTGCCTCCCTTACTGTTAACTACCGCTACACCTACGAGGGAAGCCACATCAAAGGAGAGGCCCAGGTGAAGGGGACTGGTTTCCCT…
PvanCC modified_Pex	VA- Inducible Promoter	BsaI site, terminator (reverse), vanR-AM CDS (reverse), van2 RBS and PJ23100, terminator (reverse), PvanCC, RiboJ, B0064 RBS, BsaI site	GGTCTCACACTGCACCTTTTTGTTATCAATAAAAAAGGCCCCCCGATTTGGGAGGCCTTTTTAGTTAGAGGATCCTTATCAATCTGCACGAATTGACCATGCTGCACCCAGCGGTGCGCCTGCGCTTGCTGCTGCTTCAAAAACTTTTGCATTACGAATTGCTGCCAGTGCATGATCACGCATAATACGTTCTGCACCTTCGGCATCACCACAGCTAACTGCATCCAGAACTGCCTGATGCTGACGATGTGCTGCCAGCAGATGTTCATATTCGGCAGACAGGTCCATCAGATCCAGGGCCAGTGCACCGGCTGCTGCAAACGGTTCAAAACCATTACGTGCCAGTGCGCTTTCAACTGCACCATTACCTGCTGCGCTAACCAGGGTATCATGAAATGC…
PvanCC _ T7	PvanCC modified for T7 Translational enhancer	Adapter with BsaI site, terminator (reverse), vanR-AM CDS (reverse), van2 RBS and PJ23100, terminator (reverse), PvanCC, RiboJ, T7-g10 translational enhancer part, Adapter with BsaI site	AACCGGCGTATTAAGTTGGGCTACGGTCTCACACTGCACCTTTTTGTTATCAATAAAAAAGGCCCCCCGATTTGGGAGGCCTTTTTAGTTAGAGGATCCTTATCAATCTGCACGAATTGACCATGCTGCACCCAGCGGTGCGCCTGCGCTTGCTGCTGCTTCAAAAACTTTTGCATTACGAATTGCTGCCAGTGCATGATCACGCATAATACGTTCTGCACCTTCGGCATCACCACAGCTAACTGCATCCAGAACTGCCTGATGCTGACGATGTGCTGCCAGCAGATGTTCATATTCGGCAGACAGGTCCATCAGATCCAGGGCCAGTGCACCGGCTGCTGCAAACGGTTCAAAACCATTACGTGCCAGTGCGCTTTCAACTGCACCATTACCTGCTGC…
ProD*	Bidirectional Promoter	Modified nucleotides: C106G	CACAGCTAACACCACGTCGTCCCTATCTGCTGCCCTAGGTCTATGAGTGGTTGCTGGATAACTTTACGGGCATGCATAAGGCTCGTATAATATATTCAGGGAGACGACAACGGTTTCCCTCTACAAATAATTTTGTTTAACTTTGAGGAGGTTATCAT			Davis et. al 2011
Ptac_Pex	Ptac_Promoter alone	BsaI site, terminator (reverse), Ptac, RiboJ, B0064 RBS, BsaI site	AACCGGCGTATTAAGTTGGGCTACGGTCTCACACTGCACCTTTTTGTTATCAATAAAAAAGGCCCCCCGATTTGGGAGGCCTTTTTAGTTAGAGCTTAACGATCGTTGGCTGTGTTGACAATTAATCATCGGCTCGTATAATGTGTGGAATTGTGAGCGCTCACAATTAGCTGTCACCGGATGTGCTTTCCGGTCTGATGAGTCCGTGAGGACGAAACAGCCTCTACAAATAATTTTGTTTAATACTAGAGAAAGAGGGGAAATACTAGTCCAGGAGACCGTAGCCCTTCCAAGAATCCGTCTAGT
T7g10 & RBS	T7g10 = Translational Enhancer	Enhancer , Poly-A, RBS	AATAATTTTGTTTAACTTTAAAAAAAAAAAAGAAGGAGAATAATCT			Olins PO, Rangwala SH.; A novel sequence element derived from bacteriophage T7 mRNA acts as an enhancer of translation of the lacZ gene in Escherichia coli. J Biol Chem. 1989 Oct 15;264(29):16973-6.
Ptac_mod_Pex	modified Ptac Promoter	BsaI site, terminator (reverse), lacI-AM CDS (reverse), ara1 RBS and PJ23100, terminator (reverse), Ptac, RiboJ, B0064 RBS, BsaI site	AACCGGCGTATTAAGTTGGGCTACGGTCTCACACTGCACCTCAGATAAAATATTTGCTCATGAGCCCGAAGTGGCGAGCCCGATCTTCCCCATCGGTGATGTCGGCGATATAGGCGCCAGCAACCGCACCTGTGGCGCCGGTGATGCCGGCCACGATGCGTCTGGCGTAGAGGATCTGCTCATGTTTGACAGCTTATCATCGATGCATAATGTGCCTGTCAAATGGACGAAGCAGGGATTCTGCAAACCCTATGCTACTCCCTCGAGCCGTCAATTGTCTGATTCGTTACCAATTAGGATCCTTATCACTGCCCGCTTTCCAGTCGGGAAACCTGTCGTGCCAGCTGCATTAATGAATCGGCCAACGCGCGGGGAGAGGCGGTTTGCGTATTGGGCGCC…
Pbad_pSEVA	modified Pbad Promoter for pSEVA expression vector		AGCGGATAACAATTTCACACAGGATCATGACAACTTGACGGCTACATCATTCACTTTTTCTTCCAAACCGGCACGGAACTCGCTCGGGCTGGCCCCGGTGCATTTTTTAAATACCCGCGAGAAATAGAGTTGATCGTCAAAACCAACATTGCGACCGACGGTGGCGATAGGCATCCGGGTGGTGCTCAAAAGCAGCTTCGCCTGGCTGATACGTTGGTCCTCGCGCCAGCTTAAGACGCTAATCCCTAACTGCTGGCGGAAAAGATGTGACAGACGCGACGGCGACAAGCAAACATGCTGTGCGACGCTGGCGATATCAAAATTGCTGTCTGCCAGGTGATCGCTGATGTACTGACAAGCCTCGCGTACCCGATTATCCATCGGTGGATGGAGCGATCC…
Pvan_pSEVA	modified Pvan Promoter for pSEVA expression vector		AAGCGGATAACAATTTCACACAGGAGGATCCTTAAATGGCGGCGCGCCATCGAATGGTGCAAAACCTTTCGCGGTATGGCATGATAGCGCCCGGAAGAGAGTCAATTCAGGGGGGTGAATAATGGACATGCCTCGTATTAAACCGGGTCAGCGTGTTATGATGGCACTGCGTAAAATGATTGCAAGCGGTGAAATCAAAAGTGGTGAACGTATTGCAGAAATTCCGACCGCAGCAGCACTGGGTGTTAGCCGTATGCCGGTTCGTATCGCACTGCGTTCACTGGAACAAGAAGGTCTGGTTGTTCGTCTGGGTGCACGTGGTTATGCAGCCCGTGGTGTTAGCAGCGATCAGATTCGTGATGCAATTGAAGTTCGTGGTGTTCTGGAAGGTTTTGCAGC…
Ptac_pSEVA	modified Ptac Promoter for pSEVA expression vector		AAGCGGATAACAATTTCACACAGGAGGATCCTTAAATGGCGGCGCGCCATCGAATGGTGCAAAACCTTTCGCGGTATGGCATGATAGCGCCCGGAAGAGAGTCAATTCAGGGTGGTGAATATGAAACCAGTAACGTTATACGATGTCGCAGAGTATGCCGGTGTCTCTTATATGACCGTTTCCCGCGTGGTGAACCAGGCCAGCCACGTTTCTGCGAAAACGCGGGAAAAAGTGGAAGCGGCGATGGTGGAGCTGAATTACATTCCCAACCGCGTGGCACAACAACTGGCGGGCAAACAGTCGTTGCTGATTGGCGTTGCCACCTCCAGTCTGGCCCTGCACGCGCCGTCGCAAATTGTCGCGGCGATTAAATCTCGCGCCGATCAACTGGGTGCCAGC…
Pcym_pSEVA	modified Pcym Promoter for pSEVA expression vector		AAGCGGATAACAATTTCACACAGGACGTAGAAACAGACGAAGAATCCATGCAATGGCGGCGCGCCATCGAATGGTGCAAAACCTTTCGCGGTATGGCATGATAGCGCCCGGAAGAGAGTCAATTCAGGGTGGTGAATATGAGCCCGAAACGTCGTACCCAGGCAGAACGTGCAATGGAAACCCAGGGTAAACTGATTGCAGCAGCACTGGGTGTTCTGCGTGAAAAAGGTTATGCAGGTTTTCGTATTGCAGATGTTCCGGGTGCAGCCGGTGTTAGCCGTGGTGCACAGAGCCATCATTTTCCGACCAAACTGGAACTGCTGCTGGCAACCTTTGAATGGCTGTATGAGCAGATTACCGAACGTAGCCGTGCACGTCTGGCAAAACTGAAACCGGAAG…
ΔstlA_L	Homology region left for ΔstlA deletion	Photorhabdus laumondii TTO1	AACCGGCGTATTAAGTTGGGCTACGGTCTCGAGATGAAGATATCTATGACATTGCGATAAAACAAAGTCTAAGAACTTTAAATAATTTCTACTGTTGTAGATGAGAAGTCATTTAATAAGGCCACTGGCTCACCTTCGGGTGGGCCTTTCTGCGCAATTGTTAGGCCAATTACCAACTTGGTATTGGTGCGGGCAAATAATGGCGCTTGCTCTTTAATTTGCTGCTTCTTTTCGCCCTCATCACCTAATATTCCACAGAAACCAATAACTAATTTATCATAAGCAAAAGGATTATCTAAAAGGTGCTGTAAATCTATTCCTCTACCTCGACGAATGGGATCTTGATTTCCTTGTAATCGACCGTCATATTGCGACCAATCTGTATAATAACCAAAAACT…
ΔstlA_R	Homology region right for ΔstlA deletion	Photorhabdus laumondii TTO1	CACCACAGGTCTCGCACTGGTATCTGCGCTCCACTAAAGCCTTTCAAGATAGATCGCGGCGGCAAAGGAGCGAATCCCCGGGAGCATAGCAAACTATGTGACCGGGGTGAGTGAGTGCAGCCAACAAAGAGGCAACTTGAAAGATAACGGGTATACTGATGGTAGAAACAGTACGAGTACACAAGAGGTTTTGTATGATCATTTTTGTGACAGGAGCAACTTCAGGTTTTGGTGAATCAATTGCCAGAAAATTCATTCAAAACGGAGCTAAAGTTATTGCGACTGGACGCCGTAAAGAACGGTTAGAAAAATTAAAAGCTGAGCTGGGTGATAACTTTTACTTTGTTCAACTTGATGTCACTGATCGGGCCGCTATCAACCAGGTTGTAGAGCAATTAC…
stlA_L	Homology region left for stlA-Promoter exchange	Photorhabdus laumondii TTO1	AACCGGCGTATTAAGTTGGGCTACGGTCTCGAGATCAGCTTGTTGAACTTTAGCCAATCCACCTAAGTCTAAGAACTTTAAATAATTTCTACTGTTGTAGATGAGAAGTCATTTAATAAGGCCACTGGCTCACCTTCGGGTGGGCCTTTCTGCGCAATTGTTAGGCCAATTACCAACTTGGTATTTTTACCCAAGGATAAGCATCAGATGTTCCTGCACCATCTGGCTCGGTGCCTCTATTCCACCATTTAGCTTCCCAATTTTGATTGTTCCAACTCACTCTATCGCCGGCCTTATATGCCCTATTTGCATCCCAGACAGGGTAATCACTCCCTGTATCGGGATGAATGGGATCAACCGGTTCAACATTAACACCCTTGAAGTAGAATGGTGTCATAT…
stlA_R	Homology region right for stlA-Promoter exchange	Photorhabdus laumondii TTO1	GGCTACGGTCTCTTCCATGAAAGCTAAAGATGTTCAGCCAACCATTATTATTAATAAAAATGGCCTTATCTCTTTGGAAGATATCTATGACATTGCGATAAAACAAAAAAAAGTAGAAATATCAACGGAGATCACTGAACTTTTGACGCATGGTCGTGAAAAATTAGAGGAAAAATTAAATTCAGGAGAGGTTATATATGGAATCAATACAGGATTTGGAGGGAATGCCAATTTAGTTGTGCCATTTGAGAAAATCGCAGAGCATCAGCAAAATCTGTTAACTTTTCTTTCTGCTGGTACTGGGGACTATATGTCCAAACCTTGTATTAAAGCGTCACAATTTACTATGTTACTTTCTGTTTGCAAAGGTTGGTCTGCAACCAGACCAATTGTCGCTCA…
ΔgxpS_L	Homology region left for ΔgxpS deletion	Photorhabdus laumondii TTO1	AACCGGCGTATTAAGTTGGGCTACGGTCTCGAGATTTGTCAGAGGCTGAACGTACACTGCTATTGGGTCTAAGAACTTTAAATAATTTCTACTGTTGTAGATGAGAAGTCATTTAATAAGGCCACTGGCTCACCTTCGGGTGGGCCTTTCTGCGCAATTGTTAGGCCAATTACCAACTTGGTTCGCGACGGCAAGGGAGCGAATCCCCGGGAGCATAGATAACGATGTGACCGGGGTGAGTGAGTGCAGCCAACAAAGAGGCAACTTGAAAGATAACGGGTATAAATCCATTTTTATTTAGTTATGGAATTCAGCGTCAGCCAATAAAAAATTGCACAAAATCAAAGGCGCTTATTAAAAAAATAGGAAAAAAATGGAATATCTTTTGCCGGTTCACTT…
ΔgxpS_R	Homology region right for ΔgxpS deletion	Photorhabdus laumondii TTO1	CACCACAGGTCTCGCACTGGTATCTGCGCTCCACTAAAGCCACTCTTCGCTACAGTTAACCTCGGTGCCGGGGGATCATTTTAGTCTGATGGAAGATAGTGAAAATAAAACTATTTTAGCTAAGACCTTAAGCATGGCGCTGGCAATGAATTGTGAAGCGGAGGCGCTGTAATGTCAGTGATATTGTGGGATGAAAAGCTATATTTAAACAAAGATAGTTAAAAATCAATTTGTCCGGTTAAAAGTTTTTATAATAGCCGGACAATCTTACTGAATATAGGCACCGAATGTTAATCACTTCGGTGCCTTATTTTTTTATCAAATCCTACACCTGATGCTAGTGGAGAAACCCTATTTTTCAGCATTGTCTACGCTTGTAAACAATGTTTACACTTTTAA…
gxpS_L	Homology region left for gxpS-Promoter exchange	Photorhabdus laumondii TTO1	AACCGGCGTATTAAGTTGGGCTACGGTCTCGAGATATTGATGCCTGATGTGTGCCCGTTTTTATTTGTCTAAGAACTTTAAATAATTTCTACTGTTGTAGATGAGAAGTCATTTAATAAGGCCACTGGCTCACCTTCGGGTGGGCCTTTCTGCGCAATTGTTAGGCCAATTACCAACTTGGTCATTTTTCAGAGAATTATCAAAGTAAATTCGGTGTTAATTGGGGAGCAGGAGGTTTAGTTTGTCTCGATAATTATTTAATTTTTCGTGAAATAATTCACATATGATATTAATTCAAAATGGACAGAATACAGCAGGGATTTAATACTCATGCCAGTAAATATATTCAATATACCCAATAGATTTCAAGATGGATCGCGACGGCAAGGGAGCGAATCC…
gxpS_R	Homology region right for gxpS-Promoter exchange	Photorhabdus laumondii TTO1	GGCTACGGTCTCTTCCATGAAAGATAGCATGGCTAAAAAGGAAATTATCTTTGATGCTGGATTAGTGCAAGTACTGTCAAACAAGGTCGGTGACGACATATCTGTTCAGAAACTTAATTTGTTGTCAGAGGCTGAACGTACACTGCTATTGGAAACTTGGAATGCCACTGAAACCGTCTATCCTGACCAGTTAGGTATCCATCAGTTGTTTGAACGACAAGTGGAGAAAACCCCGACTGCGACGGCGTTAATCGCAGGGGATAAGACCCTGAGTTATGCGGAATTGAATGCTTGTGCTAACCGACTGACTCATCAACTGATTAAGCAGGGGATTGGCCCGAATGATCATGTGGCAATCCTGTTAGAGCGATCTATCGAATTGGTGGTAGCTCAATTGGC…
ΔxcnA_L	Homology region left for ΔxcnA deletion	Xenorhabdus nematophila	AACCGGCGTATTAAGTTGGGCTACGGTCTCGAGATAGACTGATGATGTGGCAATGAGTGACTTGGCGTCTAAGAACTTTAAATAATTTCTACTGTTGTAGATGAGAAGTCATTTAATAAGGCCACTGGCTCACCTTCGGGTGGGCCTTTCTGCGCAATTGTTAGGCCAATTACCAACTTGGTTATTTAATCGATTTCAATATGGAACACGACAGCAAGAAAATGACAAACTTACAATATTTATAACGAAAGTATGGAAATAATTGAATTTTGCTGACTCGATTTATGAATTACTTTTTACGTGTTTTTGAAACATGGCCATTTCATTAATATAAATTCGATGTTATCGGAACAGTATTGGGCATTTTTTACGATTATTACAATGAAACTCCTTAAACCT…
ΔxcnA_R	Homology region right for ΔxcnA deletion	Xenorhabdus nematophila	CACCACAGGTCTCGCACTGGTATCTGCGCTCCACTAAAGCCGTGCGGGCAATCTGGCAGGAAGTCCTTGAAAATGAAAGGGTGGGGACGGAAACGAATTTCTTTGAAGCCGGTGGCAACTCGATAAAGATAATTACATTGCAATCCCTGTTGCAGCAGGCATTCAATCGTGAAATTCGGGTCATCACCTTATTTGAACATCCGACGATTGCTTCCTTTACAAACTGGATTAAACAGGGCCAATTGTCATGTGGACAGGTGAGTGAAACGGAATTGACATCCACATCGGATAAAGTGTCTTCCCAGGCACATTTACAGCGCTCGTTCCAGTCAGGCAAAAGCAGATTAGCGGACAGACGACGCAAATCCACAGGGAATTAAGGAGAGCTAACTTAACGGA…
xcnA_L	Homology region left for xcnA Promoter exchange	Xenorhabdus nematophila	AACCGGCGTATTAAGTTGGGCTACGGTCTCGAGATATTAATATAAATTCGATGTTATCGGAACAGTGTCTAAGAACTTTAAATAATTTCTACTGTTGTAGATGAGAAGTCATTTAATAAGGCCACTGGCTCACCTTCGGGTGGGCCTTTCTGCGCAATTGTTAGGCCAATTACCAACTTGGTGTAATGGAGAACGTATAAAGGGAATTTATATTTTATAATAATAAATGCTATCAACTTTAGGATTATTAGGGAAATGGTTTCTCATCAATATAATTTCACTAGTGGAAGGGTAGGTTTTTATTTTTTTTGGAGTATTGTCAAAATTTATTTCATATCAAATATGATTAGTCTTATTCTATATGGTCTATCTTATTCTAATATAATCTTAGTAAATAAG…
xcnA_R	Homology region right for xcnA Promoter exchange	Xenorhabdus nematophila	GGCTACGGTCTCTTCCATGAAGAAGACGATTTTTGAGTTGTCAAGATCACAGCAAGCTGTTTTCAAAATGGAAGCGTTTCATCTGACTGGCTGTCCGTTTTATTTGGGTGTTGCAGTGCGTTTAAATGGCAGTATTCCTCTGGATGGGCTCGTGCGGGCAGCCGAAACCGTCCGGGACTCAATGGATATATTTCACATCGGTTTTGAGACTGATGATGTGGCAATGAGTGACTTGGCAACACATTGGCATGGTATCCGCCGGCTCACCTCCCATTCTGAAGTAATCCAAGTCGATTTCAGCAACTACCCGGACTCTAAACAGGCTTTTGAGAGTTGGTCAGATCGCCAAATGTTGATAAAAGAAGATTTGTCATTGACGCCGGTGCGGATTTTTGCCGT…
ΔrxpA-C_L	Homology region left for ΔrxpA-C deletion	Xenorhabdus nematophila	AACCGGCGTATTAAGTTGGGTCTCGAGATACGCCTCATTGATAATTTGCACGGCCTTTTTGTCTAAGAACTTTAAATAATTTCTACTGTTGTAGATGAGAAGTCATTTAATAAGGCCACTGGCTCACCTTCGGGTGGGCCTTTCTGCGCAATTGTTAGGCCAATTACCAACTTGGTATATCCGGTTCATGATATTACTGCGAAATTACGTGAGAAGAGCGTGGCTGTTCGTTTCGGAATTCATCCCGTTGCAGGGCGCTTGCCGGGTCATATGAATGTGTTGCTTGCTGAAGCTAAAGTACCCTACGACATCGTTCTGGAAATGGATGAAATCAATGATGATTTTTCTGAGACAGACACCGTTTTAGTTATTGGTGCCAATGATACAGTAAACCCGGCA…
ΔrxpA-C_R	Homology region right for ΔrxpA-C deletion	Xenorhabdus nematophila	AGGTCTCGCACTGGCCGTTAATGAATAAAAAGTCAGGCCTCATGAATGAGGCCAATTATTGTTAATCGTAGTCAATTTACTGGCGTAATTTTACTTGGGATATTAATGAGTTCAATATCAGGTTTATATTCCGAATCTATCAAAATATAATCACAGCCATATTCATTGCACATTTTGAAATTGTATTCATTTTCTTCAATCGTTGATTCAAGTGTACAATCCGAATCATCTAACCGAGATTCAATGGCATTTGCATATTTTTTTAACATCCGAAAAGTGATTTTCAATATACTCTTTAGTCATCACAAGACAGTGAAATTGGATTTGCCTCAGATAGTTATCTGTGAAAGCATCTTTCCAGTCAAAAGGAATGTAACTTCCTTCAATAACAAGATTCTG…
rxpA-C_L	Homology region left for ΔrxpA-C Promoter exchange	Xenorhabdus nematophila	AACCGGCGTATTAAGTTGGGCTACGGTCTCGAGATATAAAATAAAAGGGTAATAAAATATGTATGAGTCTAAGAACTTTAAATAATTTCTACTGTTGTAGATGAGAAGTCATTTAATAAGGCCACTGGCTCACCTTCGGGTGGGCCTTTCTGCGCAATTGTTAGGCCAATTACCAACTTGGTACATCCGTGATTATTACTCCGGGCTATGGTATGGCCGTCGCTCAGGCGCAATATCCGGTTCATGATATTACTGCGAAATTACGTGAGAAGAGCGTGGCTGTTCGTTTCGGAATTCATCCCGTTGCAGGGCGCTTGCCGGGTCATATGAATGTGTTGCTTGCTGAAGCTAAAGTACCCTACGACATCGTTCTGGAAATGGATGAAATCAATGATGATT…
rxpA-C_R	Homology region right for ΔrxpA-C Promoter exchange	Xenorhabdus nematophila	GGCTACGGTCTCTTCCATGAAAAAGGCCGTGCAAATTATCAATGAGGCGTTAAATCAGGGAATTACCCTGTTTGTTGTTGATAATCAATTACAATATGAAACCAACCGCGACAGCATACCGCCAGAATTGCTCAGTGAATGGAAAAGCCATAAGCAGGAGTTGATCGATTTTCTGAATCGAATTGATGCACAAGAGGACGTTCAAACTCACCCGCTACAGGATATTCAACGTAATGGCAACGTTGCACATTACCCACTTTCATATGCTCAGCAACGTTTATGGTTTATTGACCAATTGACCGAAGGCAGCACCCAGTACAACTGTGTCGGGGATTTCAGACTGCGTGAGCCACTTAATATCAAGTTTTTCGAAGCAGCCCTGAAAGGGATCATTGAGCG…
rxpA-C_L	Homology region left for Fluorescent reporter replacement of rxpA-C	Xenorhabdus nematophila	GCCTACGGTCTCAAGATCAATATCGTATCATGCTGGGTATTCTCCAGCGTCTAAGAACTTTAAATAATTTCTACTGTTGTAGATGAGAAGTCATTTAATAAGGCCACTGGCTCACCTTCGGGTGGGCCTTTCTGCGCAATTGTTAGGCCAATTACCAACTTGGTGTATCATATGAAAAAGGCCGTGCAAATTATCAATGAGGCGTTAAATCAGGGAATTACCCTGTTTGTTGTTGATAATCAATTACAATATGAAACCAACCGCGACAGCATACCGCCAGAATTGCTCAGTGAATGGAAAAGCCATAAGCAGGAGTTGATCGATTTTCTGAATCGAATTGATGCACAAGAGGACGTTCAAACTCACCCGCTACAGGATATTCAACGTAATGGCAACGTT…
rxpA-C_R	Homology region right for Fluorescent reporter replacement of rxpA-C	Xenorhabdus nematophila	GCCTACGGTCTCTCTTAAACCGCCGAATAACAGAGAACACGGTCACAAGATCGCAGATTTTAGTGATAAGTGGAATGCCATGTGGCTGATCAGCATGAACACGGTCACAAGATCTAGTGTGCGAGGCGTTCTTACATTCTGGTGAATCACAACATATCGCCACATCACCACAAGCTGATCGTTCTCATATTGACAGCCATCAAACAATAGGACTGTTTTTGAGTGACCTGATAGTTAAATCAACTATCAGTAAAGAGATGAGCCTTTATGAAATCATTCAGCAAGTCAGTGATTTTATTTATAAAGCGCTGGAAAATTCAGATATCCATATGGCTGCGGTGATTGATAACGTAGGGGAAAAGGTGAGAGATAATATATTTAATATTGTCTTTAACTATA…
indC_L	Homology region left for indC promoter exchange	Photorhabdus laumondii TTO1	AACCGGCGTATTAAGTTGGGCTACGGTCTCGAGATGAGGCAGATTAATACCCTTACCAATTACATTGTCTAAGAACTTTAAATAATTTCTACTGTTGTAGATGAGAAGTCATTTAATAAGGCCACTGGCTCACCTTCGGGTGGGCCTTTCTGCGCAATTGTTAGGCCAATTACCAACTTGGTATTTATCTCGCTAAACCCGGTGATTTTTTGTTTCTTCATTTGATTACCTCGTTGTTTGCAATGAAAAATATCGCTTCACGTTTACCGGCTGAGGAAAGTAAAAATATTATTAAATGTTACTGGGTTGGCATGTTGTGCATTCTGTTTTCAACAACTGATTTATCGAAGCCTGCCAAATTTTCGGCGCTTAATCAGACTTATTCATTCAGGCAAGACG…
indC_R	Homology region right for indC promoter exchange	Photorhabdus laumondii TTO1	GGCTACGGTCTCTTCCATGTTAGAAAATAATATTACACAATGTGACTCAATCAATGATGTTTATCTTAAAGAAGAAGCAATAACATTGATGGATATGCTTGAGAGTCAACTTAAGCACCAGGCAGATGGATATGTTGTTATTGATCAAGAAGAATCTCTCAGTTACGCTGATTTCTATTTGAGGGTGAAAGAGATAGGGTATTGTCTGTCAGAAATTAGCTCAAAGAATTCGGTGGGTATTGGGCTTTTTTGTGATCCTTCTATAGATTTAATTTGTGGTGCATGGGGTATTTTGTCAGCGGATAAAGCTTATTTGCCGTTATCGCCTGACTATCCAACTGAACGCCTCAAATATATGATAGAAGATTCTGGTATTGATGTGATTTTTACGCAATCGCA…
glbA_L	Homology region left for promoter exchange of glbA	Photorhabdus laumondii TTO1	AACCGGCGTATTAAGTTGGGCTACGGTCTCGAGATAATTAATTACGATATCTTGGGAAAAAACAGTGTCTAAGAACTTTAAATAATTTCTACTGTTGTAGATGAGAAGTCATTTAATAAGGCCACTGGCTCACCTTCGGGTGGGCCTTTCTGCGCAATTGTTAGGCCAATTACCAACTTGGTTTTATATGTAAATTTTTTTTGCCAAATTAAAAATAAAGACCCGAGTTGACATTGTATACTTTGCGTTCTATTTTTTATTTAATTTTAGTGAACATATTTTTATTATTGGACTGCTTATATACCCAATGGATTTCAAGATGCATCGCGACGGAAAGGGGGTGAGTAAGTACAGCCAACAAAGAGGCAACTTGAAAGATGACGGGTATATATTGTTTCA…
glbA_R	Homology region right for promoter exchange of glbA	Photorhabdus laumondii TTO1	GGCTACGGTCTCTTCCATGGGCTGGAATATATTTATTAACGCACCAGATAGTTACCATCTTACTTCCACACATATCCGCAACAGCTTGCACCAACAAGGTTTTGCCACTTTCAATGCCACCGATCTTGACCTTTCTGACAGTGAAAAAATCGATCTTATCTCTCTGTGTGAATTATCGAAGTCACTGCCGTTAGATCGATTTGGTGAAGGTGGTCGTCACCGCAGTTATTGTGAGGGAGTGTGGCACCGTGAAACAGAAACTATTGATTGGAAAACAGGTCATCAGCAATCTGATGGTAGTATAGAGATTGATTATCATCAGGGAAGTGAATATCAACCTGAATTTGGTGGTGTGGTACGAAAATTCCTGCGTATGCCTGATGAGATACTTAATAAAGG…
xscA/xscI_L	Homology region left for xscA/xscI Promoter exchance/Refactoring	Xenorhabdus sp. TS4	GGCTACGGTCTCAAGATTGTGAAAAAATAACCAGAATAAATTCATATTGTCTAAGAACTTTAAATAATTTCTACTGTTGTAGATGAGAAGTCATTTAATAAGGCCACTGGCTCACCTTCGGGTGGGCCTTTCTGCGCAATTGTTAGGCCAATTACCAACTTGGTCGAACAAACGATCAAATCAATACTGCCTGATGGGAGGGCCAGTTCCTCTGCCATTCCCACAAGGAATCTGGCGAATGGCCTGCGTTTGATCGCTTCATCCACCATACCTTGGGCTGGATCGATGCCAATGCAGTTGGCCTGAGGCCATCGTATATGTAAGTGCTGCAACAATGCGCCTGTTCCACAACCAATATCCAATATACTACGCGGCAAAGATGCCCAATCCATCTTCTTC…
xscA/xscI_R	Homology region right for xscA/xscI Promoter exchance/Refactoring	Xenorhabdus sp. TS4	GGCTACGGTCTCGCTTTAAAAAAAAAAAAGAAGGAGAATAATCTATGATAAGTAAAAAACGGGCCACTCCACGACAAGAAGTGTTATGTCTACAACAAGCAATTGATCCCTATTTACCAGGTTTAATTCTTGAAATCGTTTTTCGCATTGATGGTTCCCTTTCCGGGCAACAATTGAAATCGCGCATTGACGCTATAGTCAGGCGGCATGCATCGCTCAGGCAGCGTTTTGAATTTCAGGATGGAAAATATTGGGTTGTGGAAGCACCACCGGAAGCATCAGGGTACTGTCATATTCGTTTCCTGGATGAAATCCCTGATTCATCATTATCTGAAATTCTGCTCCCCGATACTCGCGAATTTATGGGGGTCGAATCAGAACGATTATTTAAGGCAGAAA…
xscKΔxscH_L	Homology region left for xscKΔxscH Promoter exchange /Refactoring	Xenorhabdus sp. TS4	GGCTACGGTCTCCAGATAGCACCCATAATGGCCGCGCCAATTCCACGGGTCTAAGAACTTTAAATAATTTCTACTGTTGTAGATGAGAAGTCATTTAATAAGGCCACTGGCTCACCTTCGGGTGGGCCTTTCTGCGCAATTGTTAGGCCAATTACCAACTTGGTGCCTCAGACATAGAAGACACAAATGCAAATAAAACTGCTGCCATGATGGACTTATATATGCTGTCTCTTTTTGGTATTTCTGGCGGTAAGGAACGCACGGAAAAAGAATTTAGAGAATTACTCGGACAAGCTAATTTTACCGTTAAAGAGATCACCCAATTACCCAGTGGCAACGGCATTATATATGCCACACCCAAGTGACGCATGGCGCCAATAAACTCGTAACACTAATAAA…
xscKΔxscH _R	Homology region right for xscKΔxscH Promoter exchance/Refactoring	Xenorhabdus sp. TS4	GGCTACGGTCTCATCCAATGACTCGTATCATTTTGAGCCTGATTTTAGTCGTTGTTCTTGGTTTATCTGTATATCAAGGTGTCAGCATGGTACAACCGACAACGATGACCACCTTACCAACTAAAGAAACAGGATATTTAAACGTACAAAAAGCGCTCAGTATCATTGCAGCCAAACCACATCCTACAGTATCCACACAGCAAGAACAGATCCGCCGCTATTTACTCACAGAAATTCAAGCAATGGGATACCATGTTATCGAACAACCGTTCCTGTTCACTATCGATGAACTTGTTGCTCGTCAGGAAAAAATCTACTCACAACTTGATGAATACCAACGCCGCGCATTTGATGCAGAACTAGCACGAGTCGGTGCCAAAACTTTTGAAGAAGAAGTGC…
sfmCy2_xscKΔxscH_L	Homology region left for xscKΔxscH Promoter exchange /Refactoring	Xenorhabdus sp. TS4	GGCTACGGTCTCCAGATAGCACCCATAATGGCCGCGCCAATTCCACGGGTCTAAGAACTTTAAATAATTTCTACTGTTGTAGATGAGAAGTCATTTAATAAGGCCACTGGCTCACCTTCGGGTGGGCCTTTCTGCGCAATTGTTAGGCCAATTACCAACTTGGTGCCTCAGACATAGAAGACACAAATGCAAATAAAACTGCTGCCATGATGGACTTATATATGCTGTCTCTTTTTGGTATTTCTGGCGGTAAGGAACGCACGGAAAAAGAATTTAGAGAATTACTCGGACAAGCTAATTTTACCGTTAAAGAGATCACCCAATTACCCAGTGGCAACGGCATTATATATGCCACACCCAAGTGACGCATGGCGCCAATAAACTCGTAACACTAATAAA…
sfmCy2_xscKΔxscH _R	Homology region right for xscKΔxscH Promoter exchance/Refactoring	Xenorhabdus sp. TS4	GGCTACGGTCTCATCCAATGACTCGTATCATTTTGAGCCTGATTTTAGTCGTTGTTCTTGGTTTATCTGTATATCAAGGTGTCAGCATGGTACAACCGACAACGATGACCACCTTACCAACTAAAGAAACAGGATATTTAAACGTACAAAAAGCGCTCAGTATCATTGCAGCCAAACCACATCCTACAGTATCCACACAGCAAGAACAGATCCGCCGCTATTTACTCACAGAAATTCAAGCAATGGGATACCATGTTATCGAACAACCGTTCCTGTTCACTATCGATGAACTTGTTGCTCGTCAGGAAAAAATCTACTCACAACTTGATGAATACCAACGCCGCGCATTTGATGCAGAACTAGCACGAGTCGGTGCCAAAACTTTTGAAGAAGAAGTGC…
sfmCy2	Codon optimized sfmCy gene from S. lavendulae for genomic integration with terminal RBS	S. lavendulae	GGCTACGGTCTCATCCAATGAAACGCCGCACTTTCCTGGGGACCGCGGCGGCCTCAGCTGCGGGCGGCCTGCTCCTGCCGGCCGCCACCGCCTCGGCGGGAGGCCCGCCGTGGGACGCCCTCCAGCGGAGCCTCGACGGCACGGTGGTGCTGCCCGGCGACCCGCAGTACGACACCGTCCGCTCCCTGGCCCTGCGCCAGTTCGACTCGGTCAGGCCGCAGGCCGTGGTGCGCTGCACCACGGTCGAGGACGTCTGCGAGGCCGTACGGTTCGCCGCGCGCCATCGCGTGCCGGCCGTGGCGCGCAGCGGCGGCCACTCCTTCGCCGGATACTCCACGACGACCGGCATGGTCATCGACCTCTCTCTCATGAACGCGGTGCGGCTGGCCGGTTCGGTCG…
sfmO4	Codon optimized sfmO4 gene from S. lavendulae for pSEVA based expression	S. lavendulae	TGTTTAATACTAGAGAAAGAGGGGAAATACTAGGTACCTGGAACACCAGTTGTCCAAAATCCCGCGGACCGCTTGGCTGGACCGGCGGATCCGCTGGGTTTACGCCGTTTATCCGCGGGTTTGAACCTGTTGCGCCGTCCGCTGCCCTTCCTGCAAGAGCTGGCGAGTGGTTATGGTGATGTTTGCGCAATGCCGGGTCGTAATCCGCGTACCGTATTTGCCTTCGGCCCAGACCAAGCGCGCCAGGTTCTGACCGGTAAAAGCTTTGTGAGCGATTCGTTCCGCCACCTGCGCTTACCACCGGGCTCTCCGATGATGCTGTTGACGAGCGGTCTGTTGCGCCTGAACGGTACCATTCATCGAAAGCACCGCCAAGCAATGCAGCAGGCATTTAGCCCG…
